# Differential chromatin accessibility and transcriptional dynamics define breast cancer subtypes and their lineages

**DOI:** 10.1101/2023.10.31.565031

**Authors:** Michael D. Iglesia, Reyka G. Jayasinghe, Siqi Chen, Nadezhda V. Terekhanova, John M. Herndon, Erik Storrs, Alla Karpova, Daniel Cui Zhou, Nataly Naser Al Deen, Andrew T. Shinkle, Rita Jui-Hsien Lu, Wagma Caravan, Andrew Houston, Yanyan Zhao, Kazuhito Sato, Preet Lal, Cherease Street, Fernanda Martins Rodrigues, Austin N. Southard-Smith, André Luiz N. Targino da Costa, Houxiang Zhu, Chia-Kuei Mo, Lisa Crowson, Robert S. Fulton, Matthew A. Wyczalkowski, Catrina C. Fronick, Lucinda A. Fulton, Hua Sun, Sherri R. Davies, Elizabeth L. Appelbaum, Sara E. Chasnoff, Madelyn Carmody, Candace Brooks, Ruiyang Liu, Michael C. Wendl, Clara Oh, Diane Bender, Carlos Cruchaga, Oscar Harari, Andrea Bredemeyer, Kory Lavine, Ron Bose, Julie Margenthaler, Jason M. Held, Samuel Achilefu, Foluso Ademuyiwa, Rebecca Aft, Cynthia Ma, Graham A. Colditz, Tao Ju, Stephen T. Oh, James Fitzpatrick, E. Shelley Hwang, Kooresh I. Shoghi, Milan G. Chheda, Deborah J. Veis, Feng Chen, Ryan C. Fields, William E. Gillanders, Li Ding

## Abstract

Breast cancer is a heterogeneous disease, and treatment is guided by biomarker profiles representing distinct molecular subtypes. Breast cancer arises from the breast ductal epithelium, and experimental data suggests breast cancer subtypes have different cells of origin within that lineage. The precise cells of origin for each subtype and the transcriptional networks that characterize these tumor-normal lineages are not established. In this work, we applied bulk, single-cell (sc), and single-nucleus (sn) multi-omic techniques as well as spatial transcriptomics and multiplex imaging on 61 samples from 37 breast cancer patients to show characteristic links in gene expression and chromatin accessibility between breast cancer subtypes and their putative cells of origin. We applied the PAM50 subtyping algorithm in tandem with bulk RNA-seq and snRNA-seq to reliably subtype even low-purity tumor samples and confirm promoter accessibility using snATAC. Trajectory analysis of chromatin accessibility and differentially accessible motifs clearly connected progenitor populations with breast cancer subtypes supporting the cell of origin for basal-like and luminal A and B tumors. Regulatory network analysis of transcription factors underscored the importance of BHLHE40 in luminal breast cancer and luminal mature cells, and KLF5 in basal-like tumors and luminal progenitor cells. Furthermore, we identify key genes defining the basal-like (*PRKCA*, *SOX6*, *RGS6*, *KCNQ3*) and luminal A/B (*FAM155A*, *LRP1B*) lineages, with expression in both precursor and cancer cells and further upregulation in tumors. Exhausted CTLA4-expressing CD8+ T cells were enriched in basal-like breast cancer, suggesting altered means of immune dysfunction among breast cancer subtypes. We used spatial transcriptomics and multiplex imaging to provide spatial detail for key markers of benign and malignant cell types and immune cell colocation. These findings demonstrate analysis of paired transcription and chromatin accessibility at the single cell level is a powerful tool for investigating breast cancer lineage development and highlight transcriptional networks that define basal and luminal breast cancer lineages.
