## Supplementary Table 1 for "Differential chromatin accessibility and transcriptional dynamics define breast cancer subtypes and their lineages"

### Sheet: Cohort_information
Sample_ID	Case	ST	Bulk_WXS_BN	Bulk_WXS	Bulk_RNA	snATAC	snRNA	scRNA	ER (1=positive, 0=negative)	PR (1=positive, 0=negative)	HER2_IHC	HER2_CNV	Clinical_Subtype	PAM50_bulk	PAM50_sn	Age	Race	Ethnicity	Sex	Time_from_diagnosis_to_surgery_(weeks)	Diagnosis_Notes	Treatment	Treatment_notes	Histology	Grade	Size_(cm)	M categories for breast cancer	Pathology_notes	Lymph_node_met	Stage	Pertinent Medical History	Smoker	Alcohol	Other_family_history_first_degree
HT027B1_S1R1	HT027B1	FALSE	TRUE	TRUE	TRUE	FALSE	TRUE	FALSE	1	1	0	NA	ER+PR+	NA	LumA	50	white	Non-Hispanic	Female	6-7	biopsy confirmed 6-7 weeks prior to surgery	None	NA	ILC	2	4	cM0	pT2, Invasive lobular carcinoma, DCIS present though not extensive, > 1-2% of tumor	pN1	Ib	thyroid cancer at age 30	Former smoker	Yes	Father- Kidney cancer
HT029B1_S1PC	HT029B1	FALSE	TRUE	TRUE	TRUE	TRUE	TRUE	FALSE	0	0	0	NA	TNBC	Basal	Basal	71	African-American	Non-Hispanic	Female	4	NA	None	epirubicin and Taxotere (previous breast cancer treatment I 2006)	IDC	NA	2	Mx	pT2, Invasive ductal carcinoma with medullary features	pN0	NA	Previous TNBC in Right breast in 2006	Former smoker	denies alcohol use	Daughter died of TNBC, age 50, multiple cases of breast cancer is sister and cousin.
HT035B1_S1PA	HT035B1	FALSE	TRUE	TRUE	TRUE	TRUE	TRUE	FALSE	0	0	NA	Not amplified	TNBC	Basal	Basal	62	white	Non-Hispanic	Female	4	NA	None	NA	IDC	3	NA	cM0	cT2,Invasive ductal carcinoma, no special type	cN2b, One lymph node positive for malignancy	IIIc	no history of cancer, arthritis	Former smoker, 30 pack per year history, quit six years prior	no alcohol use	brother- Lung cancer (age of onset: 68) ; brother Non-Hodgkin's Lymphoma (age of onset: 66) ; brother, mother, and sister-skin cancer; daughter-Thyroid cancer (age of onset: 24)
HT036B1_S1PE	HT036B1	FALSE	TRUE	FALSE	TRUE	FALSE	TRUE	FALSE	0	0	0	NA	TNBC	Basal	Basal	43	African-American	Non-Hispanic	Female	28	NA	Carboplatin and Taxol	NA	IDC	3	7	cM0	pT3, Invasive ductal Carcinoma, showed fibrosis and necrosis consistent with partial response to neoadjuvant	pN1a, one of fourteen lymph nodes positive.	NA	Obesity, hypertension, Deep vein thrombosis, and multiple history of problems related to anesthesia	never smoked	Yes	Father’s sister (Aunt)- Breast cancer ; brother - stomach cancer age 45 at outset
HT036B1_S2PG	HT036B1	FALSE	TRUE	FALSE	FALSE	FALSE	TRUE	FALSE	0	0	0	NA	TNBC	NA	Basal	43	African-American	Non-Hispanic	Female	28	NA	Carboplatin and Taxol	NA	IDC	3	7	cM0	pT3, Invasive ductal Carcinoma, showed fibrosis and necrosis consistent with partial response to neoadjuvant	pN1a, one of fourteen lymph nodes positive.	NA	Obesity, hypertension, Deep vein thrombosis, and multiple history of problems related to anesthesia	never smoked	Yes	Father’s sister (Aunt)- Breast cancer ; brother - stomach cancer age 45 at outset
HT062B1_S1PA	HT062B1	FALSE	FALSE	TRUE	TRUE	FALSE	FALSE	TRUE	0	0	0	NA	TNBC	Her2	NA	67	white	Non-Hispanic	Female	288	with stable osseous metastasis to pelvis and spine	Zometa and Taxol	NA	IDC	3	2.8	cM0	pT1c, Invasive ductal carcinoma, metastasis to the bone	pN1mi(sn), One lymph node showed micrometastases	lb	no previous cancer	never smoked	no alcohol use	Mother and father of un-determined type.
HT062B1_S1PB	HT062B1	FALSE	FALSE	FALSE	FALSE	FALSE	FALSE	TRUE	0	0	0	NA	TNBC	NA	NA	67	white	Non-Hispanic	Female	288	with stable osseous metastasis to pelvis and spine	Zometa and Taxol	NA	IDC	3	2.8	cM0	pT1c, Invasive ductal carcinoma, metastasis to the bone	pN1mi(sn), One lymph node showed micrometastases	lb	no previous cancer	never smoked	no alcohol use	Mother and father of un-determined type.
HT062B1_S1R1	HT062B1	FALSE	FALSE	TRUE	TRUE	FALSE	FALSE	TRUE	0	0	0	NA	TNBC	Normal	NA	67	white	Non-Hispanic	Female	288	with stable osseous metastasis to pelvis and spine	Zometa and Taxol	NA	IDC	3	2.8	cM0	pT1c, Invasive ductal carcinoma, metastasis to the bone	pN1mi(sn), One lymph node showed micrometastases	lb	no previous cancer	never smoked	no alcohol use	Mother and father of un-determined type.
HT065B1_S1H1	HT065B1	FALSE	FALSE	TRUE	TRUE	FALSE	TRUE	TRUE	1	0	2+	Not amplified	ER+	Normal	LumB	70	African-American	Non-Hispanic	Female	12	NA	None	NA	IDC	3	3	cM0	pT2, Invasive ductal carcinoma, Five out of five lymph nodes were positive, all five demonstrate macro metatstais of more than 2mm and extracapsular extensions.	pN2,Five out of five lymph nodes were positive, all five demonstrate macro metatstais of more than 2mm and extracapsular extensions.	IIIa	none noted	Former smoker	no alcohol use	Father, Brother, Sister all liver cancer
HT065B1_S1H7	HT065B1	FALSE	FALSE	TRUE	TRUE	FALSE	FALSE	TRUE	1	0	2+	Not amplified	ER+	Normal	NA	70	African-American	Non-Hispanic	Female	12	NA	None	NA	IDC	3	3	cM0	pT2, Invasive ductal carcinoma, Five out of five lymph nodes were positive, all five demonstrate macro metatstais of more than 2mm and extracapsular extensions.	pN2,Five out of five lymph nodes were positive, all five demonstrate macro metatstais of more than 2mm and extracapsular extensions.	IIIa	none noted	Former smoker	no alcohol use	Father, Brother, Sister all liver cancer
HT067B1_S1H2	HT067B1	FALSE	TRUE	TRUE	TRUE	FALSE	FALSE	TRUE	0	0	0	NA	TNBC	Basal	NA	80	white	Non-Hispanic	Female	3	NA	None	NA	IDC	3	2.1	cM0	pT2, Invasive ductal carcinoma of no special type	pN0(sn),one lymph node negative	IIa	no previous cancer	never smoked	no alcohol use	Mother- kidney cancer, brother- Lymphoma, Mother’s brother and Father’s brother -Lung Cancer
HT067B1_S1H5	HT067B1	FALSE	TRUE	TRUE	TRUE	FALSE	FALSE	TRUE	0	0	0	NA	TNBC	Basal	NA	80	white	Non-Hispanic	Female	3	NA	None	NA	IDC	3	2.1	cM0	pT2, Invasive ductal carcinoma of no special type	pN0(sn),one lymph node negative	IIa	no previous cancer	never smoked	no alcohol use	Mother- kidney cancer, brother- Lymphoma, Mother’s brother and Father’s brother -Lung Cancer
HT068B1_S1H1	HT068B1	FALSE	TRUE	TRUE	TRUE	FALSE	FALSE	TRUE	1	1	NA	Not amplified	ER+PR+	LumA	NA	48	white	Non-Hispanic	Female	3	NA	None	NA	IDC	2	2.1	cM0	pT2, Invasive ductal carcinoma of no special type	pN1(sn), 2 out of 3 lymph nodes positive.	lb	no previous cancer	never smoked	no alcohol use	Father-lung cancer, sister-breast cancer
HT068B1_S1H2	HT068B1	FALSE	TRUE	FALSE	FALSE	FALSE	FALSE	TRUE	1	1	NA	Not amplified	ER+PR+	NA	NA	48	white	Non-Hispanic	Female	3	NA	None	NA	IDC	2	2.1	cM0	pT2, Invasive ductal carcinoma of no special type	pN1(sn), 2 out of 3 lymph nodes positive.	lb	no previous cancer	never smoked	no alcohol use	Father-lung cancer, sister-breast cancer
HT077B1_S1H1	HT077B1	FALSE	TRUE	TRUE	TRUE	FALSE	FALSE	TRUE	1	0	0	NA	ER+	Basal	NA	38	white	Non-Hispanic	Female	8	NA	None	NA	IDC	3	7	cM0	pT3, Invasive ductal Carcinoma, no special type	pN0(sn) , no lymph node involvement	llb	no previous cancer	Quit smoking just recently, smoked 1 pack per day for 19 years	no alcohol use	Mother -Hodgkin’s Lymphoma, other un-designated relative with breast cancer
HT077B1_S1H3	HT077B1	FALSE	TRUE	TRUE	TRUE	FALSE	FALSE	TRUE	1	0	0	NA	ER+	Basal	NA	38	white	Non-Hispanic	Female	8	NA	None	NA	IDC	3	7	cM0	pT3, Invasive ductal Carcinoma, no special type	pN0(sn) , no lymph node involvement	llb	no previous cancer	Quit smoking just recently, smoked 1 pack per day for 19 years	no alcohol use	Mother -Hodgkin’s Lymphoma, other un-designated relative with breast cancer
HT077B1_S1H7	HT077B1	FALSE	TRUE	TRUE	FALSE	FALSE	FALSE	TRUE	1	0	0	NA	ER+	Normal	NA	38	white	Non-Hispanic	Female	8	NA	None	NA	IDC	3	7	cM0	pT3, Invasive ductal Carcinoma, no special type	pN0(sn) , no lymph node involvement	llb	no previous cancer	Quit smoking just recently, smoked 1 pack per day for 19 years	no alcohol use	Mother -Hodgkin’s Lymphoma, other un-designated relative with breast cancer
HT084B1_S1H8	HT084B1	FALSE	TRUE	TRUE	TRUE	FALSE	FALSE	TRUE	1	1	2+	Not amplified	ER+PR+	LumB	NA	46	white	Non-Hispanic	Female	4	NA	None	NA	IDC	3	NA	cM0	pT2, Invasive ductal carcinoma	pN0(sn), no lymph node involvement	lb	obesity	never smoked	Yes	paternal half-sister - breast cancer, mother- colon cancer, father-prostate cancer, paternal grandmother-breast cancer.
HT088B1_S1H1	HT088B1	FALSE	FALSE	TRUE	TRUE	TRUE	TRUE	TRUE	1	1	0	NA	ER+PR+	LumA	LumA	62	white	Non-Hispanic	Female	10	NA	None	NA	ILC	2	NA	cM0	pT2, Invasive lobular carcinoma, microcalcifications associated	pT1a, one sentinenl lymph node is positive	lb	obesity, diabetes	never smoked	Yes	Maternal Grandmother- breast cancer, paternal grandfather-skin cancer
HT088B1_S1H2	HT088B1	FALSE	FALSE	TRUE	TRUE	TRUE	FALSE	FALSE	1	1	0	NA	ER+PR+	LumA	NA	62	white	Non-Hispanic	Female	10	NA	None	NA	ILC	2	NA	cM0	pT2, Invasive lobular carcinoma, microcalcifications associated	pT1a, one sentinenl lymph node is positive	lb	obesity, diabetes	never smoked	Yes	Maternal Grandmother- breast cancer, paternal grandfather-skin cancer
HT088B1_S1H4	HT088B1	FALSE	FALSE	TRUE	TRUE	FALSE	FALSE	TRUE	1	1	0	NA	ER+PR+	LumA	NA	62	white	Non-Hispanic	Female	10	NA	None	NA	ILC	2	NA	cM0	pT2, Invasive lobular carcinoma, microcalcifications associated	pT1a, one sentinenl lymph node is positive	lb	obesity, diabetes	never smoked	Yes	Maternal Grandmother- breast cancer, paternal grandfather-skin cancer
HT103B1_S1H4	HT103B1	FALSE	TRUE	TRUE	TRUE	FALSE	FALSE	TRUE	0	0	0	NA	TNBC	Normal	NA	89	white	Non-Hispanic	Female	> 4	NA	None	NA	IDC	NA	2.1	cM not applicable	pT2, low grade adenosquamous carcinoma with spindle cell/metaplastic component	pNx, No lymph nodes were examined	NA	NA	never smoked	no alcohol use	father died of brain tumor
HT103B1_S1H7	HT103B1	FALSE	TRUE	TRUE	TRUE	FALSE	FALSE	TRUE	0	0	0	NA	TNBC	Normal	NA	89	white	Non-Hispanic	Female	> 4	NA	None	NA	IDC	NA	2.1	cM not applicable	pT2, low grade adenosquamous carcinoma with spindle cell/metaplastic component	pNx, No lymph nodes were examined	NA	NA	never smoked	no alcohol use	father died of brain tumor
HT105B1_N1K1	HT105B1	FALSE	TRUE	FALSE	FALSE	FALSE	FALSE	TRUE	1	0	0	NA	ER+	NA	NA	82	white	Non-Hispanic	Female	8	NA	None	NA	IDC	NA	1.5	NA	Invasive ductal carcinoma, unifocal, DCIS present	NA	NA	unknown	never smoked	unknown	unknown
HT105B1_S1H1	HT105B1	FALSE	TRUE	TRUE	TRUE	FALSE	FALSE	TRUE	1	0	0	NA	ER+	LumB	NA	82	white	Non-Hispanic	Female	8	NA	None	NA	IDC	NA	1.5	NA	Invasive ductal carcinoma, unifocal, DCIS present	NA	NA	unknown	never smoked	unknown	unknown
HT105B1_S1H3	HT105B1	FALSE	TRUE	TRUE	FALSE	FALSE	FALSE	TRUE	1	0	0	NA	ER+	NA	NA	82	white	Non-Hispanic	Female	8	NA	None	NA	IDC	NA	1.5	NA	Invasive ductal carcinoma, unifocal, DCIS present	NA	NA	unknown	never smoked	unknown	unknown
HT110B1_M1	HT110B1	FALSE	TRUE	FALSE	FALSE	TRUE	TRUE	FALSE	NA	NA	NA	NA	NA	NA	NA	58	white	Non-Hispanic	Female	16	NA	None	NA	ILC	2	6.1	cM0	pT3, Invasive lobular carcinoma, unifocal,LCIS present classic type	pN1(sn), 2 out of 4 lymph nodes positive	lb	no previous cancer	never smoked	no alcohol use	None
HT110B1_N1K1	HT110B1	FALSE	TRUE	FALSE	FALSE	FALSE	FALSE	TRUE	1	1	0	NA	ER+PR+	NA	NA	58	white	Non-Hispanic	Female	16	NA	None	NA	ILC	2	6.1	cM0	pT3, Invasive lobular carcinoma, unifocal,LCIS present classic type	pN1(sn), 2 out of 4 lymph nodes positive	lb	no previous cancer	never smoked	no alcohol use	None
HT110B1_S1H1	HT110B1	FALSE	TRUE	TRUE	TRUE	FALSE	FALSE	TRUE	1	1	0	NA	ER+PR+	LumA	NA	58	white	Non-Hispanic	Female	16	NA	None	NA	ILC	2	6.1	cM0	pT3, Invasive lobular carcinoma, unifocal,LCIS present classic type	pN1(sn), 2 out of 4 lymph nodes positive	lb	no previous cancer	never smoked	no alcohol use	None
HT110B1_S1H4	HT110B1	FALSE	TRUE	TRUE	TRUE	FALSE	TRUE	TRUE	1	1	0	NA	ER+PR+	LumA	LumA	58	white	Non-Hispanic	Female	16	NA	None	NA	ILC	2	6.1	cM0	pT3, Invasive lobular carcinoma, unifocal,LCIS present classic type	pN1(sn), 2 out of 4 lymph nodes positive	lb	no previous cancer	never smoked	no alcohol use	None
HT128B1_S1H3	HT128B1	FALSE	TRUE	TRUE	TRUE	FALSE	TRUE	FALSE	1	0	0	NA	ER+	LumA	LumA	72	African-American	Non-Hispanic	Female	8	NA	None	Adjuvant anastrozole and radiation for prior Right breast	ILC	2	4	cM0	pT2, Invasive lobular carcinoma with signet ring features, surgical margin negative, treatment effects with estimated tumor cellularity of 70%, residual cancer burden 3.571. LCIS also present	pN1a, One of three lymph nodes positive	llb	prior right breast carcinoma T1N0, IDC ER+ PR+ Her2-	NA	NA	NA
HT128B1_S1H4	HT128B1	FALSE	TRUE	TRUE	TRUE	TRUE	TRUE	FALSE	1	0	0	NA	ER+	NA	LumA	72	African-American	Non-Hispanic	Female	8	NA	None	Adjuvant anastrozole and radiation for prior Right breast	ILC	2	4	cM0	pT2, Invasive lobular carcinoma with signet ring features, surgical margin negative, treatment effects with estimated tumor cellularity of 70%, residual cancer burden 3.571. LCIS also present	pN1a, One of three lymph nodes positive	llb	prior right breast carcinoma T1N0, IDC ER+ PR+ Her2-	NA	NA	NA
HT137B1_S1H7	HT137B1	FALSE	TRUE	TRUE	TRUE	TRUE	TRUE	FALSE	1	1	0	NA	ER+PR+	LumA	LumA	48	white	Non-Hispanic	Female	8	NA	None	NA	ILC	2	9.5	cM0	pT3, Invasive lobular carcinoma, carcinoma extends to within 1mm of posterior margin	pN0(sn), Four lymph nodes negative.	lb	no previous cancer	Former smoker	Yes	Mother- colon cancer, Father’s brother- Lung cancer, Maternal Grandmother and Paternal Grandfather- Lung cancer
HT1408B1_S1H1	HT1408B1	FALSE	FALSE	FALSE	FALSE	TRUE	FALSE	FALSE	0	0	1+	NA	TNBC	NA	NA	65	white	Non-Hispanic	Female	12	surgery was performed 3 months after diagnosis	None	NA	IDC	3	1.3	cM0	pT1c,invasive ductal carcinoma	pN0(sn)	lb	arthritis, atrial fibrillation, stroke, diabetes, glaucoma, hydronephrosis, hypertension, hypothyroid, nephrolithiasis, obesity, osteomyelitis, renal failure, and seizures	never smoked	rare alcohol use	cancer in mother, brother, paternal grandmother
HT141B1_S1H1	HT141B1	FALSE	TRUE	FALSE	FALSE	TRUE	TRUE	FALSE	0	0	0	NA	TNBC	NA	Basal	54	white	Non-Hispanic	Female	24	NA	paclitaxel and Adriamycin/Cyclophosphamide	paclitaxel weekly x 12, Dose dense Adriamycin/Cyclophosphamide 14 day cycles	IDC	3	3	cM0	pT2, Invasive ductal carcinoma, unifocal with anterior extension, Residual cancer score 3.747	pN3b, , 10 of 17 lymph nodes with macrometastasis, extracapsular extension noted.	No stage recommended	no previous cancer	never smoked	Yes	Father’s brother- throat cancer
HT154B1_S1H1	HT154B1	FALSE	TRUE	TRUE	TRUE	FALSE	FALSE	TRUE	1	1	1+	NA	ER+PR+	LumB	NA	31	white	Non-Hispanic	Female	8	NA	None	NA	IDC	3	3.1	cM0	pT2, Invasive ductal carcinoma, DCIS is present	pN0, five Lymph nodes were negative.	No stage	none noted	never smoked	Yes	maternal grandfather- duodenal cancer (age 72)
HT154B1_S1H3	HT154B1	FALSE	TRUE	TRUE	TRUE	FALSE	FALSE	TRUE	1	1	1+	NA	ER+PR+	LumB	NA	31	white	Non-Hispanic	Female	8	NA	None	NA	IDC	3	3.1	cM0	pT2, Invasive ductal carcinoma, DCIS is present	pN0, five Lymph nodes were negative.	No stage	none noted	never smoked	Yes	maternal grandfather- duodenal cancer (age 72)
HT154B1_S1H5	HT154B1	FALSE	TRUE	TRUE	TRUE	FALSE	FALSE	TRUE	1	1	1+	NA	ER+PR+	LumB	NA	31	white	Non-Hispanic	Female	8	NA	None	NA	IDC	3	3.1	cM0	pT2, Invasive ductal carcinoma, DCIS is present	pN0, five Lymph nodes were negative.	No stage	none noted	never smoked	Yes	maternal grandfather- duodenal cancer (age 72)
HT163B1_S1H2	HT163B1	FALSE	TRUE	TRUE	TRUE	FALSE	FALSE	TRUE	1	1	NA	Not amplified	ER+PR+	LumA	NA	30	white	Non-Hispanic	Female	4	NA	None	NA	IDC	3	3.5	cM0	pT2, Invasive ductal carcinoma, unifocal, lymphovascular invasion identified. DCID co-distributed with invasive tumor <15% of totoal tumor- solid, papillary, and comedo patterns with central necrosis.	pN0(sn)	lb	None	never smoked	rare alcohol use	two instance of breast cancer in undetermined family members ages 30 and 36. Also kidney cancer in grandparent and ovarian cancer in another grandparent.
HT163B1_S1H6	HT163B1	FALSE	TRUE	TRUE	TRUE	TRUE	TRUE	TRUE	1	1	NA	Not amplified	ER+PR+	LumA	LumA	30	white	Non-Hispanic	Female	4	NA	None	NA	IDC	3	3.5	cM0	pT2, Invasive ductal carcinoma, unifocal, lymphovascular invasion identified. DCID co-distributed with invasive tumor <15% of totoal tumor- solid, papillary, and comedo patterns with central necrosis.	pN0(sn)	lb	None	never smoked	rare alcohol use	two instance of breast cancer in undetermined family members ages 30 and 36. Also kidney cancer in grandparent and ovarian cancer in another grandparent.
HT171B1_S1H1	HT171B1	FALSE	TRUE	TRUE	TRUE	FALSE	FALSE	TRUE	0	0	0	NA	TNBC	Basal	NA	50	African-American	Non-Hispanic	Female	16	NA	Anastrozole, stopped due to progression	NA	IDC	3	7.0	cM0	pT3, Invasive ductal carcinoma with minimal treatment effect, tumor necrosis about 30%, Extensive lymphovascular invasion identified.	pN3a, Four of Five lymph nodes positive for metastatic carcinoma, one node with focal extranodal extension. Axillary lymph nodes showed 20 of 24 positive, at least 6 with extranodal extension.	No stage	no previous cancer	never smoked	not surrently use alcohol	Maternal grandmother- breast cancer
HT171B1_S1H8	HT171B1	FALSE	TRUE	TRUE	TRUE	FALSE	FALSE	TRUE	0	0	0	NA	TNBC	Basal	NA	50	African-American	Non-Hispanic	Female	16	NA	Anastrozole, stopped due to progression	NA	IDC	3	7.0	cM0	pT3, Invasive ductal carcinoma with minimal treatment effect, tumor necrosis about 30%, Extensive lymphovascular invasion identified.	pN3a, Four of Five lymph nodes positive for metastatic carcinoma, one node with focal extranodal extension. Axillary lymph nodes showed 20 of 24 positive, at least 6 with extranodal extension.	No stage	no previous cancer	never smoked	not surrently use alcohol	Maternal grandmother- breast cancer
HT206B1_S1H4	HT206B1	FALSE	TRUE	TRUE	TRUE	TRUE	TRUE	FALSE	0	0	1+	NA	TNBC	Basal	Basal	53	white	Non-Hispanic	Female	4	NA	Yes (undetermined type) but stopped due to side effects.	NA	IDC	3	6.4	pMx	pT3, Invasive ductal carcinoma with minimal treatment effect, tumor necrosis about 30%, Extensive lymphovascular invasion identified.	pN2a, Metastatic disease in two of four lymph nodes	Unstaged	obesity, thyroid problem, hypertension	never smoked	no alcohol use	sister - Breast cancer (age 45), grandmother- stomach cancer (age 80)
HT206B1_S1H8	HT206B1	TRUE	TRUE	FALSE	FALSE	FALSE	FALSE	FALSE	0	0	1+	NA	TNBC	NA	NA	53	white	Non-Hispanic	Female	4	NA	Yes (undetermined type) but stopped due to side effects.	NA	IDC	3	6.4	pMx	pT3, Invasive ductal carcinoma with minimal treatment effect, tumor necrosis about 30%, Extensive lymphovascular invasion identified.	pN2a, Metastatic disease in two of four lymph nodes	Unstaged	obesity, thyroid problem, hypertension	never smoked	no alcohol use	sister - Breast cancer (age 45), grandmother- stomach cancer (age 80)
HT214B1_S1H2	HT214B1	FALSE	TRUE	TRUE	TRUE	TRUE	TRUE	FALSE	0	0	3+	NA	HER2+	Her2	Her2	77	white	Non-Hispanic	Female	7	NA	None	NA	IDC	3	3.5	cM0	cT2, cN0(f), invasive ductal carcinoma, unifocal, No lymphovascular invasion present. DCIS is present and is contiguous with invasive carcinoma, nuclear grade 3/3, solid pattern with comedonecrosis. Metastatic carcinoma is identified in one of two lymph nodes. Receptor Status and Allred scores: ER negative 0/8, PR negative 0/8, Her2 3+, Ki67 30% , E-cadherin positive.	cN0(f)	IIA	CVA stroke, hypertension, hyperlipidemia, no cancer history	every day smoker, 0.75 packs per day	NA	sister pancreatic cancer
HT217B1_S1H1	HT217B1	FALSE	TRUE	TRUE	TRUE	TRUE	TRUE	FALSE	1	1	0	NA	ER+PR+	LumA	LumB	61	African-American	Non-Hispanic	Female	4	one month prior to surgery, however patient first palpated mass 8 months prior.	None	NA	IDC	2	2.5	cM0	cT2, mucinous carcinoma,No evidence of carcinoma in lymph nodes (0/3). No DCIS present. Receptor status and Allred scores: ER + 8/8, PR + 6/8, Her2 negative by IHC	cN0	IB	Hypertension, obesity and osteoarthritis	quit smoking 21 years prior	no alcohol use reported	Unknown type of cancer in brother
HT235B1_S1H1	HT235B1	TRUE	TRUE	FALSE	FALSE	TRUE	TRUE	FALSE	1	1	1+	NA	ER+PR+	NA	LumB	77	white	Non-Hispanic	Female	24	NA	letrozole	endocrine therapy	IDC	2	2.5	cM0	cT2, invasive ductal with DCIS	pN1a	No stage recommened	Thyroid disease, Atrial Fib, Diabetes , Hyperlipid	never smoked	no alcohol	mother breast cancer
HT235B1_S1H2	HT235B1	TRUE	TRUE	FALSE	FALSE	FALSE	FALSE	FALSE	1	1	1+	NA	ER+PR+	NA	NA	77	white	Non-Hispanic	Female	24	NA	letrozole	endocrine therapy	IDC	2	2.5	cM0	cT2, invasive ductal with DCIS	pN1a	No stage recommened	Thyroid disease, Atrial Fib, Diabetes , Hyperlipid	never smoked	no alcohol	mother breast cancer
HT235B1_S1H3	HT235B1	TRUE	TRUE	TRUE	TRUE	FALSE	FALSE	FALSE	1	1	1+	NA	ER+PR+	NA	NA	77	white	Non-Hispanic	Female	24	NA	letrozole	endocrine therapy	IDC	2	2.5	cM0	cT2, invasive ductal with DCIS	pN1a	No stage recommened	Thyroid disease, Atrial Fib, Diabetes , Hyperlipid	never smoked	no alcohol	mother breast cancer
HT243B1_S1H3	HT243B1	TRUE	TRUE	TRUE	TRUE	FALSE	FALSE	FALSE	1	1	1+	NA	ER+PR+	NA	LumB	45	white	Non-Hispanic	Female	1	BRCA 2 positive	None	NA	IDC	2	2.1	cM0	cT2 invasive ductal with LCIS	pN0	IA	known BRCA2 mutation, eczema	former smoker	NA	father melanoma, paternal aunt DCIS
HT243B1_S1H4	HT243B1	TRUE	TRUE	TRUE	TRUE	TRUE	TRUE	FALSE	1	1	1+	NA	ER+PR+	NA	LumA	45	white	Non-Hispanic	Female	1	BRCA 2 positive	None	NA	IDC	2	2.1	cM0	cT2 invasive ductal with LCIS	pN0	IA	known BRCA2 mutation, eczema	former smoker	NA	father melanoma, paternal aunt DCIS
HT262B1_S1H2	HT262B1	TRUE	TRUE	FALSE	FALSE	FALSE	FALSE	FALSE	1	0	1+	NA	ER+	NA	NA	72	white	Non-Hispanic	Female	1	NA	None	NA	ILC	2	6	cM0	cT3 invasive lobular with LCIS	pN3a	IIA	hypertension, peptic ulcer	never smoked	no alcohol	daughter breast cancer
HT262B1_S1H3	HT262B1	FALSE	TRUE	TRUE	TRUE	FALSE	TRUE	FALSE	1	0	1+	NA	ER+	NA	LumA	72	white	Non-Hispanic	Female	1	NA	None	NA	ILC	2	6	cM0	cT3 invasive lobular with LCIS	pN3a	IIA	hypertension, peptic ulcer	never smoked	no alcohol	daughter breast cancer
HT263B1_S1H1	HT263B1	TRUE	TRUE	TRUE	TRUE	TRUE	TRUE	FALSE	1	1	0	NA	ER+PR+	NA	LumB	68	white	Non-Hispanic	Female	8	NA	None	NA	ILC	2	4.1	cM0	cT2	pN1a	Unstaged	None	never smoked	no alcohol	None
HT265B1_S1H1	HT265B1	FALSE	FALSE	FALSE	FALSE	FALSE	FALSE	TRUE	0	0	2+	Amplified	HER2+	NA	NA	66	African-American	Non-Hispanic	Female	26	NA	paclitaxel trastuzumab pertuzumab	NA	IDC	3	3.1	cM0	pT2	pN0	IIA	Diabetes, hypertension, hyperlipidemia, end stage renal disease	1 pack per day x 50 years	No alcohol	Breast cancer in maternal aunt and paternal aunt
HT271B1_S1H3	HT271B1	TRUE	TRUE	TRUE	TRUE	TRUE	TRUE	FALSE	1	1	0	NA	ER+PR+	NA	Basal	51	white	Non-Hispanic	Female	1	BRCA 2 positive	AC x 3, then Cytoxan held for cycle 4, taxol started week 12, carboplatin was declined	declined carboplatin with taxol	IDC	1	1.7 residual	NA	pT1c invasive ductal	pN1a	No stage recommended	BRCA 2 mutation, Chrohn's disease	never smoked	yes	breast cancer aunt and cousin, brain cancer mother
HT297B1_S1H1	HT297B1	TRUE	TRUE	TRUE	FALSE	TRUE	TRUE	FALSE	1	1	0	NA	ER+PR+	NA	LumA	62	white	Non-Hispanic	Female	2	NA	None	NA	IDC	1	2.4	cM0	pT2	pN1a9(sn)	IA	Diabetes, Fibromyalgia, cirrhosis, hypertension	Former smoker	NA	Lung cancer father, cervical cancer sister
HT305B1_S1H1	HT305B1	TRUE	TRUE	TRUE	TRUE	TRUE	TRUE	FALSE	1	1	1+	NA	ER+PR+	NA	LumB	48	white	Non-Hispanic	Female	1	NA	None	NA	IDC	3	3	cM0	pT2	pN0	IB	None	never smoked	no alcohol	none
HT308B1_S1H1	HT308B1	TRUE	TRUE	TRUE	TRUE	FALSE	FALSE	FALSE	1	0	1+	NA	ER+PR+	LumA	NA	69	white	Non-Hispanic	Female	2	mass present for 3 years per patient	Anastrozole		IDC	3	4.5	cM0	9:00 pT2, 12:00 pT2 invasive both with DCIS	pN0	IB	Diabetes, thyroid nodule	20 year pack history	no	multiple myeloma maternal grandmother
HT308B1_S1H4	HT308B1	TRUE	TRUE	TRUE	TRUE	FALSE	FALSE	FALSE	1	0	1+	NA	ER+PR+	NA	NA	69	white	Non-Hispanic	Female	2	mass present for 3 years per patient	Anastrozole		IDC	3	4.5	cM0	9:00 pT2, 12:00 pT2 invasive both with DCIS	pN0	IB	Diabetes, thyroid nodule	20 year pack history	no	multiple myeloma maternal grandmother
HT308B1_S1H5	HT308B1	TRUE	TRUE	TRUE	TRUE	FALSE	FALSE	FALSE	1	0	1+	NA	ER+PR+	NA	NA	69	white	Non-Hispanic	Female	2	mass present for 3 years per patient	Anastrozole		IDC	3	4.5	cM0	9:00 pT2, 12:00 pT2 invasive both with DCIS	pN0	IB	Diabetes, thyroid nodule	20 year pack history	no	multiple myeloma maternal grandmother
HT308B1_S1V1	HT308B1	FALSE	TRUE	TRUE	TRUE	TRUE	TRUE	FALSE	1	0	1+	NA	ER+PR+	NA	LumB	69	white	Non-Hispanic	Female	2	mass present for 3 years per patient	Anastrozole		IDC	3	4.5	cM0	9:00 pT2, 12:00 pT2 invasive both with DCIS	pN0	IB	Diabetes, thyroid nodule	20 year pack history	no	multiple myeloma maternal grandmother
HT308B1_S2H5	HT308B1	FALSE	TRUE	TRUE	TRUE	FALSE	FALSE	FALSE	1	0	1+	NA	ER+PR+	LumA	NA	69	white	Non-Hispanic	Female	2	mass present for 3 years per patient	Anastrozole		IDC	3	4.5	cM0	9:00 pT2, 12:00 pT2 invasive both with DCIS	pN0	IB	Diabetes, thyroid nodule	20 year pack history	no	multiple myeloma maternal grandmother
HT323B1_S1H1	HT323B1	TRUE	TRUE	TRUE	TRUE	TRUE	TRUE	FALSE	1	1	NA	Not amplified	ER+PR+	NA	LumB	40	white	Non-Hispanic	Female	1	NA	none	NA	IDC	3	2.9	cM0	pT2	pN1a	Unstaged	melasma	former smoker	no alcohol	Breast cancer paternal aunt, bladder cancer and colon cancer maternal grandmother, stomach cancer maternal grandfather
HT323B1_S1H3	HT323B1	TRUE	TRUE	TRUE	TRUE	FALSE	FALSE	FALSE	1	1	NA	Not amplified	ER+PR+	NA	NA	40	white	Non-Hispanic	Female	1	NA	none	NA	IDC	3	2.9	cM0	pT2	pN1a	Unstaged	melasma	former smoker	no alcohol	Breast cancer paternal aunt, bladder cancer and colon cancer maternal grandmother, stomach cancer maternal grandfather
HT339B1_S1H3	HT339B1	TRUE	TRUE	TRUE	TRUE	TRUE	TRUE	FALSE	0	0	0	NA	TNBC	NA	Basal	41	white	Non-Hispanic	Female	7	NA	Carboplatin and Taxol also AC-Pembro		IDC	3	3.5	cM0	cT3	cN1	IIIC		former smoker	yes current	acute myelogenous leukemia maternal grandmother
HT365B1_S1H1	HT365B1	TRUE	TRUE	TRUE	TRUE	TRUE	TRUE	FALSE	1	1	3+	NA	ER+PR+HER2+	NA	Her2	43	white	Non-Hispanic	Female	1	NA	none		IDC	3	2.2	cM0	pT2	pN0	IA	Heart disease, mitral prolapse	never smoked	no	breast cancer mother, stomach cancer maternal grandmother
HT374B1_S1H3	HT374B1	FALSE	TRUE	TRUE	TRUE	TRUE	TRUE	FALSE	1	0	3+	NA	ER+PR-HER2+	NA	Her2	71	white	Non-Hispanic	Female	1	NA	none	na	IDC	3	4.2	cM0	pT2	pN3a	IIIB	hypertension, hypothyroidism, oseopenia	unknown	no	none
HT384B1_M1	HT384B1	FALSE	TRUE	FALSE	FALSE	TRUE	TRUE	FALSE	NA	NA	NA	NA	NA	NA	NA	56	African-American	Non-Hispanic	Female	9	NA	ddAC-T	progression during neoadjuvant	IDC	3	8.5	cM0	cT3	cN1	IIIC
HT268B1_TH1	HT268B1	TRUE	FALSE	FALSE	FALSE	FALSE	FALSE	FALSE	0	0	1+	Not amplified	TNBC	NA	NA	40	white	Non-Hispanic	Female	84	liver met, mastectomy done 11/13/2019 neoadjuvant HRPO#2014040107	Neoadjuvant: Carbo, taxotere, adjuvant: capcecitabine among others	long treatment history with progression of liver mets	IDC	3	2	pMx	pT1a	pN0	Unstaged	None	never smoker	No	4 maternal aunts with breast cancer
		19	59	54	52	25	30	31

### Sheet: Cases
HT027B1
HT029B1
HT035B1
HT036B1
HT062B1
HT065B1
HT067B1
HT068B1
HT077B1
HT084B1
HT088B1
HT103B1
HT105B1
HT110B1
HT128B1
HT137B1
HT1408B1
HT141B1
HT154B1
HT163B1
HT171B1
HT206B1
HT214B1
HT217B1
HT235B1
HT243B1
HT262B1
HT263B1
HT265B1
HT268B1
HT271B1
HT297B1
HT305B1
HT308B1
HT323B1
HT339B1
HT365B1
HT374B1
HT384B1

### Sheet: HTAN_BRCA_snRNA
Cell Type	HT027B1_S1R1	HT029B1_S1PC	HT035B1_S1PA	HT036B1_S1PE	HT036B1_S2PG	HT065B1_S1H1	HT088B1_S1H1	HT110B1_M1	HT110B1_S1H4	HT128B1_S1H3	HT128B1_S1H4	HT137B1_S1H7	HT141B1_S1H1	HT163B1_S1H6	HT206B1_S1H4	HT214B1_S1H2	HT217B1_S1H1	HT235B1_S1H1	HT243B1_S1H4	HT262B1_S1H3	HT263B1_S1H1	HT271B1_S1H3	HT297B1_S1H1	HT305B1_S1H1	HT308B1_S1V1	HT323B1_S1H1	HT339B1_S1H3	HT365B1_S1H1	HT374B1_S1H3	HT384B1_M1
Tumor	7982	4024	5311	5643	24	5940	10718	4	6363	1567	1669	6975	2441	12948	1947	308	1561	5485	2879	599	2444	7840	2257	8243	6385	2791	1330	1271	3135	1435
Endothelial	126	62	90	24	82	170	179	36	63	169	63	1261	35	97	111	4	0	12	48	332	83	5	42	98	63	51	0	69	0	333
Monocyte	44	13	56	12	40	60	1	9	13	271	4	59	11	2	1687	7	0	238	666	36	50	42	216	220	357	755	174	1951	41	28
Plasma	11	2161	11	547	7	246	37	29	36	129	0	115	24	31	253	0	0	15	80	9	26	42	43	6	160	84	69	225	24	0
CD4_Memory	25	1525	224	9	8	121	24	0	67	164	0	178	23	33	1073	0	0	31	63	37	14	18	15	8	100	243	108	346	23	26
mCAF	154	5	55	4	75	85	1545	183	545	341	127	1803	12	38	486	8	0	11	494	508	396	13	255	381	124	707	443	299	77	208
NK	9	515	76	8	2	45	7	1	28	33	0	39	10	20	333	0	0	11	40	11	6	17	7	7	30	79	110	532	8	9
Macrophage	123	1201	860	445	105	304	267	33	664	212	1	402	452	371	98	5	4	29	208	21	76	55	265	217	134	406	740	316	48	74
Luminal_mature	30	10	4	0	453	17	6	639	701	12	16	866	1	0	125	0	0	6	76	393	925	1	5	107	79	20	268	2	0	28
CD8_Effector_Memory	19	1759	217	15	4	83	18	0	73	187	0	118	14	25	850	0	0	20	59	19	8	8	14	6	116	173	100	366	17	13
CD4_Tfh	2	675	85	5	1	62	5	0	9	13	0	22	1	2	240	0	0	6	5	3	0	7	1	3	13	8	34	59	7	1
CD8_1	10	859	100	2	1	28	1	0	25	49	0	71	6	14	396	0	0	7	23	7	1	1	5	3	40	105	57	191	5	4
vCAF	42	16	73	24	21	62	77	0	55	42	4	295	74	93	55	0	0	8	36	168	18	6	12	37	18	37	2	160	5	21
Treg	5	1726	156	17	6	135	27	0	46	46	0	47	5	11	654	0	0	8	44	16	2	12	13	10	58	87	153	364	20	3
CD4_1	3	389	85	1	1	34	10	0	38	48	0	42	8	8	175	0	0	10	19	4	1	3	2	2	20	76	62	110	6	3
Mast	13	41	1	1	0	10	43	0	60	24	0	10	0	87	40	0	0	2	26	65	0	0	10	1	0	63	65	0	0	0
Exhausted_CD8	2	161	28	3	0	5	0	0	5	4	0	6	1	0	38	0	0	5	1	0	0	1	0	0	5	9	15	37	0	0
B	13	1992	22	0	51	168	0	0	7	453	0	26	4	3	268	0	0	3	160	12	4	5	0	4	71	70	0	164	0	0
Proliferating_T	4	279	52	14	7	22	4	0	9	13	0	11	7	6	69	0	0	2	14	5	1	11	3	12	6	14	20	50	17	3
Basal_progenitor	131	8	4	0	438	56	26	249	1585	82	117	1171	1	33	125	2	0	3	189	728	152	0	49	209	24	297	266	0	0	446
dCAF	3	0	0	0	0	0	1	1	4	83	3	351	0	0	0	1	0	2	51	456	99	0	61	2	0	26	0	0	0	2
cCAF	20	206	361	72	78	37	8	0	55	87	19	264	21	470	19	3	0	0	25	11	14	28	21	111	2	18	6	13	2	5
cDC2	2	96	484	1	1	9	5	0	5	25	0	5	0	1	109	0	0	0	69	3	2	3	5	2	5	37	17	19	0	0
Luminal_progenitor	217	3	18	0	75	31	17	93	799	17	5	1408	1	8	171	0	0	0	357	36	113	0	78	195	18	98	40	0	1	235
cDC1	2	72	11	1	1	9	1	0	2	8	0	21	1	0	53	0	0	0	15	0	0	1	4	4	60	12	10	103	0	1
Adipocyte	39	0	5	0	123	20	3	0	55	1	1	75	1	0	16	0	0	0	4	50	28	4	0	15	0	0	0	0	0	16
pDC	1	61	7	0	0	16	1	0	1	11	0	8	0	0	231	0	0	0	29	0	1	5	6	3	10	2	27	59	0	0
Pre-exhausted_T_IFN_responding	0	31	4	0	0	0	0	0	1	0	0	3	0	0	34	0	0	0	0	0	0	0	0	0	0	0	0	8	0	0
Mixed_T	36	1500	393	66	15	110	50	34	103	191	0	253	44	60	783	0	0	23	104	43	16	64	31	45	162	152	139	284	110	16

### Sheet: HTAN_BRCA_scRNA
	HT062B1_S1PA	HT062B1_S1PB	HT062B1_S1R1	HT065B1_S1H1	HT065B1_S1H7	HT067B1_S1H2	HT067B1_S1H5	HT068B1_S1H1	HT068B1_S1H2	HT077B1_S1H1	HT077B1_S1H3	HT077B1_S1H7	HT084B1_S1H8	HT088B1_S1H1	HT088B1_S1H4	HT103B1_S1H4	HT103B1_S1H7	HT105B1_N1K1	HT105B1_S1H1	HT105B1_S1H3	HT110B1_N1K1	HT110B1_S1H1	HT110B1_S1H4	HT154B1_S1H1	HT154B1_S1H3	HT154B1_S1H5	HT163B1_S1H2	HT163B1_S1H6	HT171B1_S1H1	HT171B1_S1H8	HT265B1_S1H1
B	21	1	12	478	243	617	193	114	3	493	1079	209	13	2	0	5	76	46	116	153	3	0	1	10	4	3	4	8	86	31	2
Basal_progenitor	20	0	9	12	22	1	0	13	42	14	16	0	0	0	0	13	17	0	1	1	1	0	1	4	1	0	47	16	0	0	0
CAF	53	1	72	168	253	28	31	150	152	19	55	130	94	58	71	296	60	758	103	33	238	66	42	60	52	30	28	102	28	116	68
cCAF	0	0	0	3	5	0	0	0	0	4	2	24	0	0	0	24	1	0	0	0	0	0	0	0	0	0	2	0	4	8	0
CD4_T	603	112	546	350	204	4812	1905	2127	150	5	2	7	212	51	33	36	133	754	419	690	110	23	34	105	43	53	113	214	376	602	274
CD4_T activated	14	2	4	1	4	0	1	2	1	0	0	0	13	2	0	3	1	0	0	0	0	0	0	2	2	2	55	40	1050	1687	0
CD4_T exhausted	0	0	6	47	48	136	64	43	1	2	1	0	0	0	0	0	0	0	0	0	0	0	0	0	0	0	0	0	390	726	0
CD4_T RPhigh	7	0	13	869	1385	6	4	18	1	0	0	0	1	0	0	1	1	0	0	0	0	0	0	3	1	1	1	2	12	2	0
CD8_CTL	288	81	292	0	3	7	1	1	0	0	0	0	5	3	2	2	2	0	0	0	0	0	0	2	0	0	1	1	1	0	0
CD8_T	31	2	28	14	24	132	47	81	32	799	810	82	12	11	25	3	10	327	271	260	64	4	16	62	30	41	20	17	157	307	380
CD8_T exhausted	50	1	35	5	9	38	17	3	0	466	522	17	38	1	4	12	3	0	0	0	0	0	0	10	6	22	26	14	1387	1267	0
CD8_T preexhausted GZMK+	484	87	303	1	30	278	120	232	19	2	0	0	673	36	31	109	196	0	0	1	0	0	0	48	16	71	20	25	9	58	0
CD8_T proliferating	1	0	0	6	19	23	2	11	1	12	3	5	1	5	3	5	0	0	1	0	0	0	0	4	1	0	0	0	163	232	0
cDC1	4	0	2	32	81	1	1	2	0	0	1	0	0	0	1	8	11	0	0	0	0	0	0	2	1	1	4	1	1	1	0
cDC2	41	3	119	66	148	81	33	45	10	63	71	28	20	71	51	657	67	0	0	0	0	0	0	34	10	4	19	97	64	88	0
DC	1	1	0	0	0	39	1	1	0	0	2	0	1	1	0	0	8	4	10	6	0	0	0	0	0	0	0	0	8	15	10
Endothelial	464	19	431	669	1337	66	72	206	195	15	12	21	8	270	556	187	202	40	148	82	102	156	93	264	21	15	244	429	50	14	39
Luminal_mature	8	2	89	20	139	0	1	105	104	3	1	0	132	25	61	169	148	0	143	114	93	44	59	12	2	3	8	24	0	0	2
Luminal_progenitor	49	1	502	28	134	0	0	25	40	0	3	0	0	8	29	43	64	0	20	19	128	44	55	4	0	1	120	234	0	0	9
Mast	11	4	3	7	10	1	0	13	0	8	9	4	3	33	21	107	9	37	2	2	1	0	1	185	168	75	19	265	0	3	3
mCAF	179	11	251	564	1100	59	48	107	166	3	3	5	90	94	45	2371	167	0	4	0	1	0	0	154	212	82	116	1307	97	435	0
Mono_Macro	103	6	82	130	433	117	43	32	6	297	296	383	49	62	31	43	26	302	10	4	69	8	17	674	453	400	42	279	1905	1403	2573
NK cells	91	37	96	14	25	4	3	6	6	4	0	0	2	3	4	2	4	0	0	0	0	0	0	14	9	22	12	14	6	9	0
NKT_cells	117	14	78	92	128	295	127	82	6	110	62	388	68	9	3	62	16	0	0	0	0	0	0	104	39	58	85	131	467	552	0
pDC	2	0	2	32	38	66	4	11	1	11	19	0	2	0	0	0	0	0	0	0	0	0	0	0	2	0	0	0	104	58	0
Plasma	5	0	5	541	184	64	97	57	3	196	285	84	0	19	16	13	32	70	16	11	8	0	0	7	1	3	795	1886	3729	212	3
Treg	55	11	34	15	38	304	127	235	11	11	5	9	141	26	15	181	70	64	120	207	1	1	9	85	31	14	9	15	1080	1186	161
vCAF	210	2	127	158	491	15	53	42	9	66	137	439	25	93	73	74	137	0	3	0	0	3	0	169	145	43	71	282	151	475	0
Tumor	845	670	580	211	904	214	442	138	28	747	925	8555	140	400	308	71	95	326	69	44	161	11	17	2056	1344	674	6041	8067	9483	2381	710

### Sheet: HTAN_BRCA_snATAC
Cell Type	HT029B1_S1PC	HT035B1_S1PA	HT088B1_S1H1	HT088B1_S1H2	HT110B1_M1	HT128B1_S1H4	HT137B1_S1H7	HT1408B1_S1H1	HT141B1_S1H1	HT163B1_S1H6	HT206B1_S1H4	HT214B1_S1H2	HT217B1_S1H1	HT235B1_S1H1	HT243B1_S1H4	HT263B1_S1H1	HT271B1_S1H3	HT297B1_S1H1	HT305B1_S1H1	HT308B1_S1V1	HT323B1_S1H1	HT339B1_S1H3	HT365B1_S1H1	HT374B1_S1H3	HT384B1_M1
B	1037	35	0	5	0	115	0	0	2	0	458	13	0	3	180	3	2	0	3	65	62	24	173	50	0
Basal_progenitor	0	0	3	47	248	125	1312	0	0	125	40	0	0	3	225	163	0	46	222	23	319	251	0	0	475
DC	292	271	7	6	3	91	5	0	1	3	383	14	0	0	167	7	18	33	18	38	131	96	120	3	2
Endothelial	45	21	230	92	55	127	71	774	14	12	19	114	26	13	36	49	3	31	81	20	39	14	57	13	337
Luminal_mature	4	1	0	73	641	1	518	5	3	4	60	0	1	1	78	956	1	0	115	81	17	269	0	0	1421
Luminal_progenitor	1	7	3	28	98	7	570	0	3	17	98	3	0	0	384	114	0	78	210	20	102	40	0	1	260
Macrophage	991	568	141	142	34	114	33	81	340	211	910	936	2039	276	783	90	58	457	398	483	1107	910	2268	75	79
Mast	4	1	25	35	1	0	0	0	3	7	3	16	1	2	19	2	0	11	1	11	20	52	7	0	0
mCAF	109	227	1075	494	190	572	477	445	18	95	192	1045	1	9	469	504	17	263	415	86	693	452	252	22	219
Plasma	2862	14	9	19	8	34	11	2	20	14	465	47	0	18	74	25	40	48	5	148	81	73	225	24	3
T_NK	3837	637	62	112	33	145	35	0	37	31	2826	482	49	113	330	17	58	67	39	404	939	670	2330	31	68
vCAF	12	86	82	22	0	40	29	196	59	53	11	82	24	11	33	10	6	15	48	25	47	2	179	12	29
Tumor	3335	2155	3483	4352	0	2161	2066	5427	1587	8109	478	4937	7969	5488	3006	2539	7989	2371	8396	6656	2863	1402	1387	3315	17
