## Supplementary Table 6 for "Differential chromatin accessibility and transcriptional dynamics define breast cancer subtypes and their lineages"

### Sheet: Sheet1
Marker	Marker for	Manufacture	Catalog
BCA1	Immnune cell	Abcam	ab270408
CD11b	Pan-monocyte	Thermo Fisher	14-0114-82
CD11c	Dendritic cell	Akoya	4550114
CD138	Plasma cell	Akoya	4150008
CD163	M2 Macrophage	Akoya	4250079
CD20	B cell	Akoya	4450094
CD31	Endothelia	Akoya	4450017
CD36	Endothelia	Cell signaling	#39914
CD39	Immnune cell	Akoya	4250076
CD3e	T cell	Akoya	4550119
CD4	CD4+ T cell	Akoya	4550112
CD44	Cancer stem cell	Akoya	4250002
CD45	Pan-Leukocyte	Novus Biologicals	NBP2342870
CD45RA	Naïve T cell	BD Pharmingen	555486
CD45RO	Memory T cell	Akoya	4550127
CD68	Macrophage	Akoya	4550113
CD8	CD8+ T cell	Akoya	4250012
CK14	Basal Epithelium	BioLegend	905304
CK17	Epithelium	Abcam	ab239986
CK19	Epithelium	Abcam	ab195872
CK5	Myoepithelium	Akoya	4450090
COX2	Breast cancer cell	Abcam	ab227528
COX6c	Breast cancer cell	Abcam	ab243916
CTLA4	Cytotoxic T cell	Abcam	ab251599
DAPI	Nuclear	Akoya	7000003
E-cadherin	Epithelium	Akoya	4250021
ER	Breast cancer cell	Akoya	4250074
FGFR3	Breast cancer cell	Invitrogen	PA5-34574
FOXP3	Regulatory T cell	Akoya	4550071
GATA3	Luminal mature cell	Abcam	ab214804
GLUT1	Hypoxic cell	Cell signaling	#39914
GP2	Breast cancer cell	Novus Biologicals	NBP2-53322
Granzyme-B	Cytotoxic T Cell & NK cell	Akoya	4250055
HIF1A	Hypoxic cell	Akoya	4550069
HLA-DR	Antigen-presenting cell	Akoya	4550118
Hep-Par-1	Hepatocyte	ASK XIANG	ASK XIANG
Her2	Breast cancer cell	Abcam	ab194979
Histone H3 Phospho (Ser28)	Proliferating cell	Akoya	4550115
Ki67	Proliferating cell	Akoya	4250019
Lyve-1	Lymphatic vasculature cell	Abcam	ab232935
MGP	Breast cancer cells	Abcam	ab273657
MLPH	Breast cancer cell	Invitrogen	PA5-118065
MMP9	Breast cancer cell	Abcam	ab204850
Maspin	Basal progenitor cell	Invitrogen	PA5-35104
P16	Senescence	Abcam	ab54210
P21	Senescence	Abcam	ab218311
P63	Myoepithelia cell	Abcam	ab214790
PD1	T cell	Akoya	4550038
PDL1	Cancer cell	Akoya	4550072
PLAT/tPA	Breast cancer cell	Abcam	ab240146
PR	Breast cancer cell	Abcam	ab239793
Pan-Cytokeratin	Epithelium	Akoya	4450020
Podoplanin	Lymphatic endothelia	BioLegend	337002
SLC39A6	Breast cancer cell	Invitrogen	PA5-33035
SMA	Smooth muscle cell	Akoya	4450049
TCF-1	CD8+ T cell	Akoya	4550068
TFF1	Breast cancer cell	Abcam	ab239908
Vimentin	Mesenchymal cell	Biolegend	677802
a-Amylase	Pancreas acinar cell	Abcam	ab189341
beta-integrin	Luminal progenitor cell	Abcam	ab240214
cKit	Luminal progenitor cell	Abcam	ab216450
